# A genetic screen using the *Drosophila melanogaster* TRiP RNAi collection to identify metabolic enzymes required for eye development

**DOI:** 10.1101/582940

**Authors:** Rose C. Pletcher, Sara L. Hardman, Sydney F. Intagliata, Rachael L. Lawson, Aumunique Page, Jason M. Tennessen

## Abstract

The metabolic enzymes that compose glycolysis, the citric acid cycle, and other pathways within central carbon metabolism have emerged as key regulators of animal development. These enzymes not only generate the energy and biosynthetic precursors required to support cell proliferation and differentiation, but also moonlight as regulators of transcription, translation, and signal transduction. Many of the genes associated with animal metabolism, however, have never been analyzed in a developmental context, thus highlighting how little is known about the intersection of metabolism and development. Here we address this deficiency by using the *Drosophila* TRiP RNAi collection to disrupt the expression of over 1,100 metabolism-associated genes within cells of the eye imaginal disc. Our screen not only confirmed previous observations that oxidative phosphorylation serves a critical role in the developing eye, but also implicated a host of other metabolic enzymes in the growth and differentiation of this organ. Notably, our analysis revealed a requirement for glutamine and glutamate metabolic processes in eye development, thereby revealing a role of these amino acids in promoting *Drosophila* tissue growth. Overall, our analysis highlights how the *Drosophila* eye can serve as a powerful tool for dissecting the relationship between development and metabolism.
