## Supplementary material for "A genetic screen using the *Drosophila melanogaster* TRiP RNAi collection to identify metabolic enzymes required for eye development": Suppemental Table 3

### Sheet: Sheet1
Supplemental Table 3. Results of TRiP RNAi metabolism screen_Trial 2. Any BDSC TRiP line that induced an eye phenotype in Trial 1 (Supplemental Table 2) were crossed with eya comp-GAL4 virgin females rescored.
BDSC Strain	FlyBase ID	Gene Symbol	Gene Name	Phenotypic class	Penetrance	Male Penetrance	Female Penetrance	male n	female n	total n
25967	FBgn0026379	Pten	Phosphatase and tensin homolog	overgrowth	0.4865	0.4706	0.5	18	20	38
27548	FBgn0019624	COX5A	Cytochrome c oxidase subunit 5A	glossy	1	1	1	40	20	60
27690	FBgn0015279	Pi3K92E	Pi3K92E	small	0.6786	0.7059	0.6364	19	11	30
27712	FBgn0010217	ATPsynbeta	ATP synthase, beta subunit	glossy	1	1	1	15	5	20
27715	FBgn0016984	sktl	skittles	necrosis	0.55	0.4	0.7	22	20	42
27739	FBgn0017566	ND-75	NADH dehydrogenase (ubiquinone) 75 kDa subunit	slight glossy	42%%	64%%	27%%	11	15	26
28021	FBgn0010341	Cdc42	Cdc42	rough, misshapen	0.525	0.5	0.55	21	20	41
28056	FBgn0010217	ATPsynbeta	ATP synthase, beta subunit	glossy	1	1	1	40	20	60
28059	FBgn0011211	blw	bellwether	glossy, small	1	1	1	40	20	60
28062	FBgn0019644	ATPsynB	ATP synthase, subunit B	glossy	1	1	1	21	11	32
28329	FBgn0024248	chico	chico	WT	0	0	0	20	20	20
28573	FBgn0039909	ND-49	NADH dehydrogenase (ubiquinone) 49 kDa subunit	rough	1	1	1	27	20	47
28639	FBgn0027348	bgm	bubblegum	rough	0.55	0.7	0.4	22	20	42
28723	FBgn0020235	ATPsyngamma	ATP synthase, gamma subunit	glossy	0.5526	0.6	0.5	21	18	39
28894	FBgn0019957	ND-42	NADH dehydrogenase (ubiquinone) 42 kDa subunit	rough	1	1	1	40	20	60
29305	FBgn0038799	MFS9	Major Facilitator Superfamily Transporter 9	rough	1	1	1	40	20	60
29528	FBgn0011361	ND-ACP	NADH dehydrogenase (ubiquinone) acyl carrier protein	glossy	1	1	1	37	20	57
29534	FBgn0031771	ND-51	NADH dehydrogenase (ubiquinone) 51 kDa subunit	glossy	0.65	0.6	0.7	26	20	46
29553	FBgn0261270	SelD	Selenide,water dikinase	rough, misshapen	0.925	0.95	0.9	37	20	57
29577	FBgn0025595	AkhR	Adipokinetic hormone receptor	WT	0	0	0	20	20	20
29592	FBgn0021967	ND-PDSW	NADH dehydrogenase (ubiquinone) PDSW subunit	WT	0	0	0	1	10	10
30487	FBgn0017567	ND-23	NADH dehydrogenase (ubiquinone) 23 kDa subunit	glossy	1	1	1	40	20	60
30511	FBgn0030605	ND-B18	NADH dehydrogenase (ubiquinone) B18 subunit	glossy	0.375	0.45	0.3	15	20	35
31039	FBgn0026317	Tsc1	Tsc1	overgrowth (large eye), rough	0.85	0.92	0.8	37	25	62
31071	FBgn0032222	CG5037	-	rough	0.45	0.8	0.1	20	20	40
31169	FBgn0032222	CG5037	-	glossy, small	1	1	1	61	68	129
31252	FBgn0015278	Pi3K68D	Phosphotidylinositol 3 kinase 68D	WT	0	0	0	20	20	20
31528	FBgn0029840	raptor	raptor	small	1	1	1	37	20	57
31529	FBgn0029840	raptor	raptor	mishapend	1	1	1	40	20	60
31701	FBgn0010379	Akt1	Akt1	rough, misshapen	1	1	1	29	15	44
31721	FBgn0037165	CG11437	-	WT	0	0	0	17	20	20
31959	FBgn0000116	Argk	Arginine kinase	small, rough	0.8	0.94	0.7	31	39	70
32854	FBgn0003676	CCT1	Chaperonin containing TCP1 subunit 1	rough, misshapen, small	0.4706	0.5	0.4286	8	7	15
32864	FBgn0011704	RnrS	Ribonucleoside diphosphate reductase small subunit	no eye	0.7838	0.8	0.7647	29	17	46
32877	FBgn0032393	Nfs1	Nfs1 cysteine desulfurase	small	0.75	0.5	1	2	2	4
32998	FBgn0019957	ND-42	NADH dehydrogenase (ubiquinone) 42 kDa subunit	glossy	1	1	1	36	18	54
33388	FBgn0087002	apolpp	apolipophorin	rough, small	0.58	0.29	0.69	44	32	76
33615	FBgn0010379	Akt1	Akt1	small eye, lethal prior to eclosion	1	1	1	1	1	2
33643	FBgn0026379	Pten	Phosphatase and tensin homolog	overgrowth	1	1	1	40	20	60
33878	FBgn0015031	cype	cyclope	glossy	1	1	1	29	19	48
33910	FBgn0017566	ND-75	NADH dehydrogenase (ubiquinone) 75 kDa subunit	Lethal prior to eclosion	-	-	-	0	0	0
33911	FBgn0017566	ND-75	NADH dehydrogenase (ubiquinone) 75 kDa subunit	glossy, Lethal prior to eclosion	1	1	1	6	6	12
33951	FBgn0021796	Tor	Target of rapamycin	glossy, small, misshapen	0.57	1	0.5	4	26	30
33998	FBgn0025684	MFS18	Major Facilitator Superfamily Transporter 18	black growth around eye	1	1	1	26	28	54
34037	FBgn0036273	INPP5E	Inositol polyphosphate 5-phosphatase E	No eye/Lethal prior to eclosion	0.4167	0.1667	0.6667	5	6	11
34347	FBgn0038467	AdSL	Adenylosuccinate Lyase	rough	1	1	1	27	21	48
34379	FBgn0037744			rough glazed	1	1	1	32	17	49
34545	FBgn0036876	CG9451	-	WT	0	0	0	3	3	6
34601	FBgn0020251	sfl	sulfateless	rough/ small	1	1	1	40	20	60
34638	FBgn0032015	Ostgamma	Oligosaccharide transferase gamma subunit	necrosis	0.025	0.05	0	1	20	21
34639	FBgn0021796	Tor	Target of rapamycin	rough, small, necrotic	0.85	0.8	0.9	34	20	54
34685	FBgn0037912	sea	scheggia	small, misshapen	1	1	1	40	36	76
34737	FBgn0005198	gig	gigas	overgrowth (large eye)	0.39	0.5	0.15	20	34	54
34740	FBgn0039580	Gfat2	Glutamine:fructose-6-phosphate aminotransferase 2	rough, misshapen, small	0.325	0.3	0.35	13	20	33
34814	FBgn0029840	raptor	raptor	misshape	1	1	1	40	20	60
35251	FBgn0283499	InR	Insulin-like receptor	small	1	1	1	40	20	60
35256	FBgn0267350	PI4KIIIalpha	Phosphatidylinositol 4-kinase III alpha	rough	1	1	1	30	17	47
35731	FBgn0034938	CG3803	-	glossy, rough	0.98	0.97	1	61	70	131
35756	FBgn0010341	Cdc42	Cdc42	rough	1	1	1	40	20	60
36306	FBgn0005278	Sam-S	S-adenosylmethionine Synthetase	Lethal prior to eclosion	-	-	-	0	0	0
36607	FBgn0029975	spidey	spidey	necrosis	0.4286	0.5	0.4	3	5	8
36665	FBgn0024248	chico	chico	WT	0	0	0	20	20	40
36672	FBgn0027785	NP15.6	NP15.6	glossy	1	1	1	48	64	112
36701	FBgn0031771	ND-51	NADH dehydrogenase (ubiquinone) 51 kDa subunit	glossy	1	1	1	20	36	53
36762	FBgn0039769	CG15534	-	no eye	1	1	1	29	17	46
37477	FBgn0010341	Cdc42	Cdc42	misshapen/ rough	0.775	0.85	0.7	31	20	51
37492	FBgn0011361	ND-ACP	NADH dehydrogenase (ubiquinone) acyl carrier protein	glossy, small	1	1	1	9	8	17
38242	FBgn0267350	PI4KIIIalpha	Phosphatidylinositol 4-kinase III alpha	black growth around eye	1	1	1	47	36	83
38256	FBgn0002719	Men	Malic enzyme	WT	0	0	0	18	21	39
38321	FBgn0034649	PIG-M	Phosphatidylinositol glycan anchor biosynthesis class M	rough	0.8	0.8	0.8	32	20	52
38353	FBgn0031170	ABCA	ATP binding cassette subfamily A	Lethal prior to eclosion	-	-	-	0	0	0
38522	FBgn0262515	VhaAC45	Vacuolar H[+] ATPase AC45 accessory subunit	small	0.5	0.45	0.64	11	11	22
38985	FBgn0015360	oxt	peptide O-xylosyltransferase	rough	0.225	0.2	0.25	9	20	29
40836	FBgn0001142	Gs1	Glutamine synthetase 1	no eye	0.16	0	0.2	4	20	24
41884	FBgn0021765	scu	scully	WT	0	0	0	20	20	40
41912	FBgn0029840	raptor	raptor	small	0.65	0.2
42884	FBgn0267823	Gmer	GDP-4-keto-6-deoxy-D-mannose 3,5-epimerase/4-reductase	rough	0.5152	0.4444	0.6	17	15	32
42915	FBgn0038173	Adgf-C	Adenosine deaminase-related growth factor C	rough	0.425	0.4	0.45	17	20	37
42948	FBgn0034938	CG3803	-	WT	0	0	0	20	20	40
42954	FBgn0032464	Vha68-3	Vacuolar H[+] ATPase 68kD subunit 3	small rough	0.2857	0.25	0.3333	4	6	10
43265	FBgn0016691	ATPsynO	ATP synthase, oligomycin sensitivity conferring protein	glossy	1	1	1	40	20	60
43284	FBgn0033958	jef	jet fuel	small	0.25	0.35	0.15	10	20	30
43296	FBgn0004901	Prat	Phosphoribosylamidotransferase	WT	0	0	0	20	20	40
44022	FBgn0011703	RnrL	Ribonucleoside diphosphate reductase large subunit	small	0.225	0.2	0.25	9	20	29
44454	FBgn0030035	PIG-T	Phosphatidylinositol glycan anchor biosynthesis class T	rough	0.28	0.32	0.26	19	27	46
44502	FBgn0033203	CG2070	-	WT	0	0	0	20	20	40
50543	FBgn0020235	ATPsyngamma	ATP synthase, gamma subunit	glossy	0.61	0.6	0.61	43	42	85
50577	FBgn0035046	ND-19	NADH dehydrogenase (ubiquinone) 19 kDa subunit	glossy	1	1	1	40	20	60
50652	FBgn0263782	Hmgcr	HMG Coenzyme A reductase	WT	0	0	0	14	12	26
50667	FBgn0004057	Zw	Zwischenferment	small	0.85	0.85	0.85	34	20	54
50710	FBgn0037534	ELOVL	ELOVL fatty acid elongase	WT	0	0	0	20	20	40
50713	FBgn0032799	CG10166	-	WT	0	0	0	20	20	40
50955	FBgn0032811	CG10268	-	rough	0.275	0.45	0.1	11	20	31
51158	FBgn0064115	GatC	Glutamyl-tRNA amidotransferase, subunit C	glossy, dark coloring	1	1	1	24	37	61
51357	FBgn0036728	UQCR-Q	Ubiquinol-cytochrome c reductase ubiquinone-binding protein	necrosis mishappened	1	1	1	12	11	23
51418	FBgn0011703	RnrL	Ribonucleoside diphosphate reductase large subunit	small, absent	0.97	0.95	1	21	16	37
51489	FBgn0020764	Alas	Aminolevulinate synthase	Rough misshappend	0.525	0.35	0.7	21	20	41
51714	FBgn0016119	ATPsynCF6	ATP synthase, coupling factor 6	glossy	0.275	0.05	0.5	11	20	31
51717	FBgn0003204	ras	raspberry	WT	0	0	0	20	20	40
51857	FBgn0031428	CG9886	-	no eye	1	1	1	6	3	9
51861	FBgn0031877	Hmgcl	3-Hydroxymethyl-3-methylglutaryl-CoA lyase	WT	0	0	0	20	20	40
51864	FBgn0032222	CG5037	-	glossy	0.825	0.85	0.8	33	20	53
51867	FBgn0032287	CG6415	-	WT	0	0	0	20	20	40
51869	FBgn0032477	CG5287	-	no eye/ necrosis	0.4545	0.5	0.4	5	5	10
51905	FBgn0036300	Pmm2	Phosphomannomutase type 2	Lethal prior to eclosion	0	0	0	0	3	3
52883	FBgn0029175	sotv	sister of tout-velu	small, mishhappen	0.8182	0.85	0.7692	27	13	40
52886	FBgn0032715	CG17597	-	rough	0.9	0.95	0.85	36	20	56
52912	FBgn0042083	Mccc2	Methylcrotonoyl-CoA carboxylase 2	WT	0	0	0	50	65	115
52922	FBgn0037001	ND-39	NADH dehydrogenase (ubiquinone) 39 kDa subunit	overgrowth	0.1622	0.2941	0.05	6	20	26
52931	FBgn0026317	Tsc1	Tsc1	overgrowth	0.45	0.35	0.55	18	20	38
53264	FBgn0032477	CG5287	-	glossy	0.7647	0.7222	0.8125	26	16	42
53274	FBgn0037370	CG1236	-	small	0.025	0	0.05	1	20	21
53276	FBgn0037574	Coq2	Coenzyme Q biosynthesis protein 2	glossy	0.975	1	0.95	39	20	59
53327	FBgn0031824	CG9547	-	overgrowth	0.9	0.9	0.9	36	20	56
53697	FBgn0024291	Sirt1	Sirtuin 1	small eye, misshaped	0.0541	0.05	0.0588	2	17	19
53912	FBgn0031661	Gmd	GDP-mannose 4,6-dehydratase	small eye, necrosis	0.0667	0.125	0	2	14	16
54034	FBgn0026317	Tsc1	Tsc1	overgrowth	0.4	0.4	0.4	16	20	36
54042	FBgn0032922	Coq3	Coenzyme Q3	glossy	0.5	0.55	0.45	20	20	40
55180	FBgn0031228	ND-15	NADH dehydrogenase (ubiquinone) 15 kDa subunit	glossy	1	1	1	23	14	37
55190	FBgn0029906	xit	xiantuan	WT	0	0	0	0	11	11
55282	FBgn0063649	CG6006	-	rough	0.45	0.6	0.3	18	20	38
55320	FBgn0283494	Adk2	Adenylate kinase 2	Lethal prior to eclosion
56005	FBgn0027083	MetRS-m	Methionyl-tRNA synthetase, mitochondrial	glossy	0.625	0.7	0.55	25	20	45
56858	FBgn0035203	CG9149	-	glossy	0.4	0.05	0.75	16	20	36
56885	FBgn0029158	Las	Lipoic acid synthase	WT	1	1	1	40	20	60
57160	FBgn0250907	Cht10	Chitinase 10	rough	0.575	0.5	0.65	23	20	43
57180	FBgn0037305	CG12173	-	WT	0	0	0	20	20	40
57199	FBgn0041629	Hexo2	Hexosaminidase 2	WT	0	0	0	20	20	40
57231	FBgn0035632	Ppat-Dpck	Bifunctional Phosphopantetheine adenylyltransferase - Dephospho-CoA kinase	loss of pigment	0.3	0.55	0.05	12	20	32
57244	FBgn0263398	Uck	Uridine-cytidine kinase	WT	0	0	0	20	20	40
57474	FBgn0028667	Vha16-3	Vacuolar H[+] ATPase 16kD subunit 3	necrosis/ Lethal prior to eclosion	0.9444	0.8889	1	17	9	26
57484	FBgn0039071	bb8	big bubble 8	rough/ misshapen	0.3846	0.45	0.3158	15	19	34
57499	FBgn0039909	ND-49	NADH dehydrogenase (ubiquinone) 49 kDa subunit	WT	0	0	0	20	20	40
57503	FBgn0014869	Pglym78	Phosphoglyceromutase 78	rough/ misshapen	0.7	0.7	0.7	28	20	48
57529	FBgn0037469	Dpck	Dephospho-CoA kinase	WT	0	0	-	5	0	5
57568	FBgn0036821	CG3961	-	rough	0.925	0.95	0.9	37	20	57
57704	FBgn0033844	bbc	bb in a boxcar	WT	0	0	0	20	20	40
57728	FBgn0026718	Agpat2	1-Acylglycerol-3-phosphate O-acyltransferase 2	WT	0	0	0	20	20	40
57735	FBgn0034364	CG5493	-	rough	0.95	0.9	1	38	20	58
57770	FBgn0035542	DOR	Diabetes and obesity regulated	rough, small	0.3	0.55	0.05	12	20	32
57785	FBgn0023169	AMPKalpha	AMP-activated protein kinase alpha subunit	glossy, necrosis	0.8	0.75	0.85	32	20	52
57794	FBgn0037687	CG8132	-	rough/ misshapen	0.5385	0.75	0.3158	21	19	40
57829	FBgn0034733	CG4752	-	rough	0.475	0.55	0.4	19	20	39
58196	FBgn0026756	Ugt37A1	UDP-glycosyltransferase family 37 member A1	rough	0.1714	0.1333	0.2	6	20	26
58322	FBgn0029971	ND-MNLL	NADH dehydrogenase (ubiquinone) MNLL subunit	glossy	0.475	0.6	0.35	19	20	39
60079	FBgn0020389	Papss	PAPS synthetase	rough, small	0.65	0.75	0.55	26	20	46
60464	FBgn0263241	Mocs1	Molybdenum cofactor synthesis 1	misshapen	0.475	0.45	0.5	19	20	39
60471	FBgn0020389	Papss	PAPS synthetase	rough, small eyes	0.44	0.45	0.43	33	47	80
61185	FBgn0034990	CG11406	-	rough	0.375	0.4	0.35	15	20	35
61228	FBgn0038753	CG4459	-	small	0.5526	0.45	0.6667	21	18	39
61321	FBgn0034645	ND-B12	NADH dehydrogenase (ubiquinone) B12 subunit	glossy	0.7	0.7	0.7	28	20	48
61362	FBgn0031479	Prx6005	Peroxiredoxin 6005	rough/ misshapen/ necrosis	0.425	0.4	0.45	17	20	37
61828	FBgn0034299	CG5757	-	necrosis/ misshapen	1	1	1	21	10	31
61938	FBgn0032522	CG16848	-	glossy, necrosis	0.425	0.4	0.45	17	20	37
61975	FBgn0042137	CG18814	-	WT	0	0	0	20	20	40
62223	FBgn0030592	CG9514	-	rough, small	1	1	1	40	20	60
62237	FBgn0024920	Ts	Thymidylate synthase	rough	0.9	1	0.8	36	20	56
62258	FBgn0040250	Ugt304A1	UDP-glycosyltransferase family 304 member A1	WT	0	0	0	20	20	40
62287	FBgn0037279	CG1129	-	Lethal prior to eclosion	-	-	-	0	0	0
62337	FBgn0029175	sotv	sister of tout-velu	rough, misshapen, small	0.55	0.6	0.5	22	20	42
62381	FBgn0039669	ND-20L	NADH dehydrogenase (ubiquinone) 20 kDa subunit-like	glossy, small	0.375	0.4	0.35	15	20	35
62455	FBgn0035383	CPT2	Carnitine palmitoyltransferase 2	glossy, rough	0.475	0.4	0.55	19	20	39
62696	FBgn0034270	PIG-A	Phosphatidylinositol glycan anchor biosynthesis class A	glossy	0.175	0.15	0.2	7	20	27
62844	FBgn0034712	Alp8	Alkaline phosphatase 8	WT	0	0	0	20	20	40
62877	FBgn0040773	COX7C	Cytochrome c oxidase subunit 7C	glossy	0.65	0.55	0.75	26	20	46
63614	FBgn0263593	Lpin	Lipin	rough	0.55	0.55	0.55	22	20	42
63714	FBgn0035542	DOR	Diabetes and obesity regulated	small	0.1333	0	0.3333	2	6	8
64016	FBgn0038876	Idi	Isopentenyl-diphosphate delta isomerase	WT	0	0	0	20	20	40
64496	FBgn0000579	Eno	Enolase	small	0.325	0.45	0.2	13	20	33
64529	FBgn0030932	Ggt-1	gamma-glutamyl transpeptidase	rough, small	1	1	1	7	5	12
64607	FBgn0031126	Cyp6v1	Cyp6v1	small	0.8684	0.8889	0.85	33	20	53
64869	FBgn0275436	PheRS-m	Phenylalanyl-tRNA synthetase, mitochondrial	glossy	1	1	1	40	20	60
64877	FBgn0052064	S-Lap4	Sperm-Leucylaminopeptidase 4	WT	0	0	0	20	20	40
64898	FBgn0284248	Cyt-c-p	Cytochrome c proximal	glossy	1	1	1	40	20	60
64963	FBgn0036910	Cyp305a1	Cyp305a1	rough	1	1	1	40	20	60
64982	FBgn0040252	Ugt303A1	UDP-glycosyltransferase family 303 member A1	WT	0	0	0	20	20	40
64988	FBgn0004914	Hnf4	Hepatocyte nuclear factor 4	rough	0.925	0.95	0.9	37	20	57
65006	FBgn0001311	kkv	krotzkopf verkehrt	Lethal prior to eclosion	-	-	-
65011	FBgn0032511	ND-B22	NADH dehydrogenase (ubiquinone) B22 subunit	glossy	0.95	1	0.9	38	20	58
65078	FBgn0004654	Pgd	Phosphogluconate dehydrogenase	small	0.2593	0.2632	0.25	7	8	15
65107	FBgn0028833	Dak1	Dak1	necrosis	0.325	0.25	0.4	13	20	33
65123	FBgn0038925	Cchl	Cytochrome c heme lyase	glossy	1	1	1	40	20	60
65172	FBgn0029580	CG14778	-	glossy, rough	0.525	0.5	0.55	21	20	41
65179	FBgn0019662	qm	quemao	small	0.125	0.1	0.15	5	20	25
65180	FBgn0016691	ATPsynO	ATP synthase, oligomycin sensitivity conferring protein	glossy	0.875	0.85	0.9	35	20	55
65190	FBgn0026190	PH4alphaMP	prolyl-4-hydroxylase-alpha MP	WT	0	0	0	20	20	40
65207	FBgn0051473	CG31473	-	Lethal prior to eclosion	0	0	0	0	4	4
65223	FBgn0263911	COX8	Cytochrome c oxidase subunit 8	glossy	0.5	0.45	0.55	20	20	40
65956	FBgn0029762	NAAT1	Nutrient Amino Acid Transporter 1	rough	0.175	0.2	0.15	7	20	27
66913	FBgn0051871	CG31871	-	small, glazed	0.225	0.2	0.25	9	20	29
66929	FBgn0039537	CG5590	-	WT	0	0	0	20	20	40
66943	FBgn0037610	CG8043	-	glossy	0.5	0.5	0.5	20	20	40
67247	FBgn0034346	PIG-O	Phosphatidylinositol glycan anchor biosynthesis class O	necrosis	0.025	0.05	0	1	20	21
67310	FBgn0036568	ATPsynbetaL	ATP synthase, beta subunit-like	necrosis	0.2	1	0	21	84	105
67311	FBgn0011455	ND-SGDH	NADH dehydrogenase (ubiquinone) SGDH subunit	glossy	1	1	1	40	20	60
67312	FBgn0041630	Hexo1	Hexosaminidase 1	Lethal prior to eclosion	-	-	-	0	0	0
67330	FBgn0037535	PIG-H	Phosphatidylinositol glycan anchor biosynthesis class H	rough	0.1	0.15	0.05	4	20	24
67347	FBgn0010612	ATPsynG	ATP synthase, subunit G	glossy	0.3	0.35	0.25	12	20	32
