## Supplementary material for "A genetic screen using the *Drosophila melanogaster* TRiP RNAi collection to identify metabolic enzymes required for eye development": Suppemental Table 4

### Sheet: Sheet1
Supplemental Table 4. A list of the BDSC TRiP RNAi strains that were used to disrupt oxidative phosphorylation. Stocks are sorted by complex. Grey shading indicates that the RNAi strain induced a phenotype.
BDSC Stock #	ETC Complex Subunit	Gene Name	FlyBase Gene Number (FBgn)	Gene Name	KEGG subunit	Eye Phenotype
27739	Compex I	ND-75	FBgn0017566	NADH dehydrogenase (ubiquinone) 75 kDa subunit	NDUFS1	glossy
28573	Compex I	ND-49	FBgn0039909	NADH dehydrogenase (ubiquinone) 49 kDa subunit	NDUFS2	glossy
28576	Compex I	ND-13A	FBgn0031684	NADH dehydrogenase (ubiquinone) 13 kDa A subunit	NDUFS6	WT
28894	Compex I	ND-42	FBgn0019957	NADH dehydrogenase (ubiquinone) 42 kDa subunit	NDUFA10	glossy
29528	Compex I	ND-ACP	FBgn0011361	NADH dehydrogenase (ubiquinone) acyl carrier protein	NDUFAB1	glossy
29534	Compex I	ND-51	FBgn0031771	NADH dehydrogenase (ubiquinone) 51 kDa subunit	NDUFV1	glossy
29592	Compex I	ND-PDSW	FBgn0021967	NADH dehydrogenase (ubiquinone) PDSW subunit	ND-PDSW	rough
30487	Compex I	ND-23	FBgn0017567	NADH dehydrogenase (ubiquinone) 23 kDa subunit	NDUFS8	glossy
30511	Compex I	ND-B18	FBgn0030605	NADH dehydrogenase (ubiquinone) B18 subunit	NDUFB7	rough
32336	Compex I	ND-B14.5AL	FBgn0037172	NADH dehydrogenase (ubiquinone) B14.5 A subunit-like	NDUFA7	WT
32998	Compex I	ND-42	FBgn0019957	NADH dehydrogenase (ubiquinone) 42 kDa subunit	NDUFA10	glossy
33910	Compex I	ND-75	FBgn0017566	NADH dehydrogenase (ubiquinone) 75 kDa subunit	NDUFS1	Lethal prior to eclosion
33911	Compex I	ND-75	FBgn0017566	NADH dehydrogenase (ubiquinone) 75 kDa subunit	NDUFS1	glossy
34526	Compex I	ND-42	FBgn0019957	NADH dehydrogenase (ubiquinone) 42 kDa subunit	NDUFA10	WT
36695	Compex I	ND-B17.2	FBgn0031436	NADH dehydrogenase (ubiquinone) B17.2 subunit	NDUFA12	WT
36701	Compex I	ND-51	FBgn0031771	NADH dehydrogenase (ubiquinone) 51 kDa subunit	NDUFV1	glossy
37492	Compex I	ND-ACP	FBgn0011361	NADH dehydrogenase (ubiquinone) acyl carrier protein	NDUFAB1	Lethal prior to eclosion
42591	Compex I	ND-51L1	FBgn0034251	NADH dehydrogenase (ubiquinone) 51 kDa subunit-like 1	NDUFV1	WT
43278	Compex I	ND-SGDH	FBgn0011455	NADH dehydrogenase (ubiquinone) SGDH subunit	NDUFB5	WT
43279	Compex I	ND-B16.6	FBgn0029868	NADH dehydrogenase (ubiquinone) B16.6 subunit	NDUFA13	WT
44535	Compex I	ND-30	FBgn0266582	NADH dehydrogenase (ubiquinone) 30 kDa subunit	NDUFS3	WT
50577	Compex I	ND-19	FBgn0035046	NADH dehydrogenase (ubiquinone) 19 kDa subunit	NDUFA8	glossy
51425	Compex I	ND-30	FBgn0266582	NADH dehydrogenase (ubiquinone) 30 kDa subunit	NDUFS3	WT
51797	Compex I	ND-23	FBgn0017567	NADH dehydrogenase (ubiquinone) 23 kDa subunit	NDUFS8	WT
51855	Compex I	ND-24	FBgn0030853	NADH dehydrogenase (ubiquinone) 24 kDa subunit	NDUFV2	WT
51860	Compex I	ND-13A	FBgn0031684	NADH dehydrogenase (ubiquinone) 13 kDa A subunit	NDUFS6	WT
52913	Compex I	ND-B8	FBgn0040705	NADH dehydrogenase (ubiquinone) B8 subunit	NDUFA2	WT
52922	Compex I	ND-39	FBgn0037001	NADH dehydrogenase (ubiquinone) 39 kDa subunit	NDUFA9	overgrowth (large eye)
52939	Compex I	ND-51	FBgn0031771	NADH dehydrogenase (ubiquinone) 51 kDa subunit	NDUFV1	WT
53325	Compex I	ND-18	FBgn0031021	NADH dehydrogenase (ubiquinone) 18 kDa subunit	NDUFS4	WT
55180	Compex I	ND-15	FBgn0031228	NADH dehydrogenase (ubiquinone) 15 kDa subunit	NDUFS5	rough
55660	Compex I	CIA30	FBgn0039689	Complex I intermediate-associated protein, 30 kDa	NDUFAF1	WT
57499	Compex I	ND-49	FBgn0039909	NADH dehydrogenase (ubiquinone) 49 kDa subunit	NDUFS2	glossy
58322	Compex I	ND-MNLL	FBgn0029971	NADH dehydrogenase (ubiquinone) MNLL subunit	NDUFB1	glossy
60873	Compex I	ND-24L	FBgn0036706	NADH dehydrogenase (ubiquinone) 24 kDa subunit-like	NDUFV2	WT
61321	Compex I	ND-B12	FBgn0034645	NADH dehydrogenase (ubiquinone) B12 subunit	NDUFB3	glossy
62381	Compex I	ND-20L	FBgn0039669	NADH dehydrogenase (ubiquinone) 20 kDa subunit-like	NDUFS7	glossy
64536	Compex I	ND-51L2	FBgn0034007	NADH dehydrogenase (ubiquinone) 51 kDa subunit-like 2	NDUFV1	WT
64670	Compex I	mt:ND6	FBgn0013685	mitochondrial NADH-ubiquinone oxidoreductase chain 6	-	WT
64852	Compex I	mt:ND1	FBgn0013679	mitochondrial NADH-ubiquinone oxidoreductase chain 1	MT-ND1	WT
64995	Compex I	ND-20	FBgn0030718	NADH dehydrogenase (ubiquinone) 20 kDa subunit	NDUFS7	WT
65010	Compex I	ND-B14	FBgn0033570	NADH dehydrogenase (ubiquinone) B14 subunit	NDUFA6	WT
65011	Compex I	ND-B22	FBgn0032511	NADH dehydrogenase (ubiquinone) B22 subunit	NDUFB9	glossy
65158	Compex I	mt:ND4L	FBgn0013683	mitochondrial NADH-ubiquinone oxidoreductase chain 4L	ND4L	WT
65216	Compex I	mt:ND4	FBgn0262952	mitochondrial NADH-ubiquinone oxidoreductase chain 4	MT-ND4	WT
65968	Compex I	ND-B14.5A	FBgn0025839	NADH dehydrogenase (ubiquinone) B14.5 A subunit	NDUFA7	WT
67311	Compex I	ND-SGDH	FBgn0011455	NADH dehydrogenase (ubiquinone) SGDH subunit	NDUFB5	glossy
58100	Compex II	SdhBL	FBgn0030975	Succinate dehydrogenase, subunit B (iron-sulfur)-like	SDHB	WT
65040	Compex II	SdhD	FBgn0039112	Succinate dehydrogenase, subunit D	SDHD	WT
34583	Complex III	Cyt-c1	FBgn0035600	Cytochrome c1	CYC1; Cyt 1	WT
34916	Complex III	Cyt-c1L	FBgn0039651	Cytochrome c1-like	CYC1; Cyt 1	WT
51357	Complex III	UQCR-Q	FBgn0036728	Ubiquinol-cytochrome c reductase ubiquinone-binding protein	UQCR-Q; QCR8	necrosis; mishappened
55631	Complex III	UQCR-14L	FBgn0039576	Ubiquinol-cytochrome c reductase 14 kDa subunit-like	UQCRB; QCR7	WT
60902	Complex III	UQCR-14L	FBgn0039576	Ubiquinol-cytochrome c reductase 14 kDa subunit-like	UQCRB; QCR7	WT
64509	Complex III	UQCR-14	FBgn0030733	Ubiquinol-cytochrome c reductase 14 kDa subunit	UQCRB; QCR7	WT
64849	Complex III	ox	FBgn0011227	oxen	UQCR10; QCR9	WT
64957	Complex III	UQCR-6.4	FBgn0034245	Ubiquinol-cytochrome c reductase 6.4 kDa subunit	UQCR11; QCR10	WT
65192	Complex III	ND-MLRQ	FBgn0052230	NADH dehydrogenase (ubiquinone) MLRQ subunit	Ndufa4	WT
65227	Complex III	UQCR-C2	FBgn0250814	Ubiquinol-cytochrome c reductase core protein 2	UQCRC2; QCR2	WT
64898	Cytochrome C	Cyt-c-p	FBgn0284248	Cytochrome c proximal	CYCS	glossy
27548	Complex IV	COX5A; CoVa; tenured	FBgn0019624	Cytochrome c oxidase subunit 5A	COX5A	glossy
33878	Complex IV	cype	FBgn0015031	cyclope	COX6C	glossy
42595	Complex IV	CG9065	FBgn0030610	-	COX17	WT
53303	Complex IV	CG14077	FBgn0036830	-	COX6A1	WT
57572	Complex IV	COX7A	FBgn0040529	Cytochrome c oxidase subunit 7A	COX7A1	WT
58282	Complex IV	COX5A	FBgn0019624	Cytochrome c oxidase subunit 5A	COX5A	WT
62877	Complex IV	COX7C	FBgn0040773	Cytochrome c oxidase subunit 7C	COX7C	glossy
64853	Complex IV	mt:CoII	FBgn0013675	mitochondrial Cytochrome c oxidase subunit II	COX2	WT
65213	Complex IV	COX6AL	FBgn0050093	Cytochrome c oxidase subunit 6A-like	COX6A1	WT
65223	Complex IV	COX8	FBgn0263911	Cytochrome c oxidase subunit 8	COX8	small white spots
67368	Complex IV	CG31644	FBgn0051644	-	-	WT
27712	Complex V	ATPsynbeta	FBgn0010217	ATP synthase, beta subunit	ATP5F1B	glossy
28056	Complex V	ATPsynbeta	FBgn0010217	ATP synthase, beta subunit	ATP5F1B	glossy
28059	Complex V	blw	FBgn0011211	bellwether	ATP5F1A	glossy
28062	Complex V	ATPsynB	FBgn0019644	ATP synthase, subunit B	ATP5PB	glossy
28723	Complex V	ATPsyngamma	FBgn0020235	ATP synthase, gamma subunit	ATPsyngamma	glossy
33740	Complex V	ATPsynD	FBgn0016120	ATP synthase, subunit D	ATP5PD	WT
35464	Complex V	ATPsynC	FBgn0039830	ATP synthase, subunit C	ATP5MC2	WT
43235	Complex V	ND-AGGG	FBgn0058002	NADH dehydrogenase (ubiquinone) AGGG subunit	NDUFB2	WT
43265	Complex V	ATPsynO	FBgn0016691	ATP synthase, oligomycin sensitivity conferring protein	ATP5PO	glossy
50543	Complex V	ATPsyngamma	FBgn0020235	ATP synthase, gamma subunit	ATP5F1C	glossy
51714	Complex V	ATPsynCF6	FBgn0016119	ATP synthase, coupling factor 6	ATP5PF	glossy
55297	Complex V	mt:ATPase6	FBgn0013672	mitochondrial ATPase subunit 6	MT-ATP6	WT
57499	Complex V	ND-49	FBgn0039909	NADH dehydrogenase (ubiquinone) 49 kDa subunit	-	WT
57705	Complex V	ATPsynC	FBgn0039830	ATP synthase, subunit C	ATP5MC2	WT
60435	Complex V	mt:ATPase6	FBgn0013672	mitochondrial ATPase subunit 6	MT-ATP6	WT
62301	Complex V		FBgn0034133		ATP5PD	WT
62887	Complex V	ATPsynepsilonL	FBgn0051477	ATP synthase, epsilon subunit-like	ATP5F1E	WT
64667	Complex V	mt:ATPase8	FBgn0013673	mitochondrial ATPase subunit 8	-	WT
65180	Complex V	ATPsynO	FBgn0016691	ATP synthase, oligomycin sensitivity conferring protein	ATPsynO	glossy
65969	Complex V	ND-AGGG	FBgn0058002	NADH dehydrogenase (ubiquinone) AGGG subunit	NDUFB2	WT
66995	Complex V	ATPsynGL	FBgn0031941	ATP synthase, subunit G-like	ATP5MGL	WT
67310	Complex V	ATPsynbetaL	FBgn0036568	ATP synthase, beta subunit-like	ATP5F1B	black spots, mishappen
67347	Complex V	ATPsynG	FBgn0010612	ATP synthase, subunit G	ATP5MGL	rough
