## Supplementary material for "A genetic screen using the *Drosophila melanogaster* TRiP RNAi collection to identify metabolic enzymes required for eye development": Suppemental Table 5

### Sheet: Sheet1
Supplemental Table 5. A list of the BDSC TRiP strains that were used to disrupt GPI-anchor biosynthesis.
BDSC Strain	FlyBase ID	Gene Symbol	Phenotype
51882	FBgn0034270	PIG-A	WT
62696	FBgn0034270	PIG-A	dark/black spot
67330	FBgn0037535	PIG-H	rough
65375	FBgn0035435	PIG-C	WT
38321	FBgn0034649	PIG-M	rough
51890	FBgn0034649	PIG-M	WT
51875	FBgn0033479	PIG-N	WT
38359	FBgn0035464	PIG-B	WT
67247	FBgn0034346	PIG-O	rough
44454	FBgn0030035	PIG-T	rough
38321	FBgn0034649	PIG-M	rough
