## Supplementary material for "A genetic screen using the *Drosophila melanogaster* TRiP RNAi collection to identify metabolic enzymes required for eye development": Suppemental Table 6

### Sheet: Sheet1
Supplemental Table 6. A list of the BDSC TRiP strains that were used to disrupt glycolysis.
BDSC Strain	FlyBase ID	Gene Symbol	Gene Name	Enzyme Function	Phenotypic class
26300	FBgn0000579	Eno	Enolase	enolase	WT
26301	FBgn0000064	Ald1	Aldolase 1	aldolase	WT
26302	FBgn0001092	Gapdh2	Glyceraldehyde 3 phosphate dehydrogenase 2	glyceraldehyde phosphate dehydrogenase	WT
26303	FBgn0014869	Pglym78	Phosphoglyceromutase 78	phosphoglycerate mutase	WT
26304	FBgn0086355	Tpi	Triose phosphate isomerase	triose phosphate isomerase	WT
28053	FBgn0250906	Pgk	Phosphoglycerate kinase	phosphoglycerate kinase	WT
32450	FBgn0038258	CG7362	-	Pyruvate Kinase	WT
33632	FBgn0250906	Pgk	Phosphoglycerate kinase	phosphoglycerate kinase	WT
33633	FBgn0250906	Pgk	Phosphoglycerate kinase	phosphoglycerate kinase	WT
33959	FBgn0031451	CG9961	-	Phosphoglycerate kinase	WT
34336	FBgn0003071	Pfk	Phosphofructokinase	Phosphofructokinase	WT
35155	FBgn0001186	Hex-A	Hexokinase A	hexokinase (best match to human hexokinase IV, glucokinase")"	WT
35218	FBgn0267385	PyK	Pyruvate kinase	pyruvate kinase	WT
35220	FBgn0250906	Pgk	Phosphoglycerate kinase	phosphoglycerate kinase	WT
36782	FBgn0003071	Pfk	Phosphofructokinase	Phosphofructokinase	WT
36842	FBgn0001091	Gapdh1	Glyceraldehyde 3 phosphate dehydrogenase 1	glyceraldehyde phosphate dehydrogenase	WT
41603	FBgn0014869	Pglym78	Phosphoglyceromutase 78	phosphoglycerate mutase	WT
41647	FBgn0000579	Eno	Enolase	enolase	WT
44062	FBgn0039425	Ald2	Aldolase 2	fructose-bisphosphate aldolase	WT
51474	FBgn0001128	Gpdh1	Glycerol-3-phosphate dehydrogenase 1	Glycerol 3 phosphate dehydrogenase, regenerates NAD+	WT
51804	FBgn0003074	Pgi	Phosphoglucose isomerase	phosphoglucose isomerase	WT
51829	FBgn0086355	Tpi	Triose phosphate isomerase	triose phosphate isomerase	WT
51939	FBgn0011270	Pglym87	Phosphoglyceromutase 87	phosphoglycerate mutase	WT
53954	FBgn0038258	CG7362	-	Pyruvate Kinase	WT
57226	FBgn0031462	CG2964	-	Pyruvate kinase	WT
57404	FBgn0001187	Hex-C	Hexokinase C	hexokinase	WT
57503	FBgn0014869	Pglym78	Phosphoglyceromutase 78	phosphoglycerate mutase	rough,small
57532	FBgn0038952	CG7069	-	Pyruvate Kinase	WT
57535	FBgn0042711	Hex-t1	Hex-t1	hexokinase	WT
60090	FBgn0042710	Hex-t2	Hex-t2	hexokinase	WT
60441	FBgn0001128	Gpdh1	Glycerol-3-phosphate dehydrogenase 1	Glycerol 3 phosphate dehydrogenase, regenerates NAD+	WT
62211	FBgn0028540	CG9008	-	glucose-6-phosphate 1-epimerase	WT
62212	FBgn0001091	Gapdh1	Glyceraldehyde 3 phosphate dehydrogenase 1	glyceraldehyde phosphate dehydrogenase	WT
62213	FBgn0034173	CG9010	-	Glyceraldehyde 3-phosphate dehydrogenase	WT
62225	FBgn0033856	CG13334	-	L-lactate dehydrogenase	WT
64496	FBgn0000579	Eno	Enolase	enolase	eyes absent
65109	FBgn0036723	CG12229	-	Pyruvate kinase	WT
65884	FBgn0000064	Ald1	Aldolase 1	aldolase	WT
34989	FBgn0012036	Aldh	Aldehyde dehydrogenase	Aldehyde dehydrogenase	WT
51820	FBgn0010548	Aldh-III	Aldehyde dehydrogenase type III	aldehyde dehydrogenase [NAD(P)+] activity	WT
57240	FBgn0037115	CG11249	-	Pyruvate kinase	WT
