## Supplementary material for "A genetic screen using the *Drosophila melanogaster* TRiP RNAi collection to identify metabolic enzymes required for eye development": Suppemental Table 7

### Sheet: Sheet1
Supplemental Table 7. A list of the BDSC TRiP strains that were used to disrupt the TCA cycle.
BDSC Strain	FlyBase ID	Gene Symbol	Gene Name	Enzyme Function	Phenotypic class
40922	FBgn0283658	muc	midline uncoordinated	pyruvate dehydrogenase E2 component (dihydrolipoamide acetyltransferase)	WT
44439	FBgn0283658	muc	midline uncoordinated	pyruvate dehydrogenase E2 component (dihydrolipoamide acetyltransferase)	WT
55345	FBgn0028325	Pdha	Pyruvate dehydrogenase E1 alpha subunit	pyruvate dehydrogenase (acetyl-transferring)	WT
55619	FBgn0039635	Pdhb	Pyruvate dehydrogenase E1 beta subunit	pyruvate dehydrogenase E1 component subunit beta	WT
56883	FBgn0027580	PCB	Pyruvate carboxylase	pyruvate carboxylase	WT
36740	FBgn0261955	kdn	knockdown	citrate synthase	WT
60900	FBgn0037988	CG14740	-	citrate synthase	WT
65175	FBgn0020236	ATPCL	ATP citrate lyase	citrate synthase	WT
34028	FBgn0010100	mAcon1	Mitochondrial aconitase 1	aconitase	WT
41708	FBgn0001248	Idh	Isocitrate dehydrogenase	isocitrate dehydrogenase	WT
43310	FBgn0039827	CG1544	-	a-ketoglutarate dehydrogenase	WT
44475	FBgn0038922	Idh3b	Isocitrate dehydrogenase 3b	isocitrate dehydrogenase	WT
53953	FBgn0052026	CG32026	-	isocitrate dehydrogenase	WT
33686	FBgn0010352	Nc73EF	Neural conserved at 73EF	a-ketoglutarate dehydrogenase	WT
34101	FBgn0035240	CG33791	-	a-ketoglutarate dehydrogenase	WT
43310	FBgn0039827	CG1544	-	a-ketoglutarate dehydrogenase	WT
50939	FBgn0029118	ScsbetaG	Succinyl-coenzyme A synthetase beta subunit, GDP-forming	succinyl-CoA synthetase	WT
51807	FBgn0004888	Scsalpha1	Succinyl-coenzyme A synthetase alpha subunit 1	succinyl-CoA synthetase	WT
64025	FBgn0038708	Scsalpha2	Succinyl-coenzyme A synthetase alpha subunit 2	succinyl-CoA synthetase	WT
55683	FBgn0039349	Ssadh	Succinic semialdehyde dehydrogenase	Succinic semialdehyde dehydrogenase	WT
36606	FBgn0262559	Mdh2	Malate dehydrogenase 2	malate dehydrogenase	WT
62228	FBgn0036327	CG10748	-	malate dehydrogenase	WT
62229	FBgn0036328	CG10749	-	malate dehydrogenase	WT
62230	FBgn0262559	Mdh2	Malate dehydrogenase 2	malate dehydrogenase	WT
42005	FBgn0029154	Menl-1	Malic enzyme like-1	malate dehydrogenase (oxaloacetate-decarboxylating)(NADP+)	WT
61183	FBgn0034127	CG7848	-	malate dehydrogenase (oxaloacetate-decarboxylating)(NADP+)	WT
51779	FBgn0028336	Fum1	Fumarase 1	Fumarate hydratase	WT
