## Supplementary material for "A genetic screen using the *Drosophila melanogaster* TRiP RNAi collection to identify metabolic enzymes required for eye development": Suppemental Table 8

### Sheet: Sheet1
Supplemental Table 8. A list of the BDSC TRiP strains that were used to disrupt the glutamate and glutamine metabolism.
BDSC Strain	FlyBase ID	Gene Symbol	Gene Name	Phenotypic class
27841	FBgn0039071	bb8	big bubble 8	WT
30500	FBgn0036403	CG6661	-	WT
30500	FBgn0036403	CG6661	-	WT
34740	FBgn0039580	Gfat2	Glutamine:fructose-6-phosphate aminotransferase 2	rough small
35135	FBgn0261270	SelD	Selenide,water dikinase	WT
35422	FBgn0004901	Prat	Phosphoribosylamidotransferase	WT
40836	FBgn0001142	Gs1	Glutamine synthetase 1	eyes absent
40949	FBgn0001145	Gs2	Glutamine synthetase 2	WT
41833	FBgn0037138	P5CDh1	delta-1-Pyrroline-5-carboxylate dehydrogenase 1	WT
41833	FBgn0037138	P5CDh1	delta-1-Pyrroline-5-carboxylate dehydrogenase 1	WT
42828	FBgn0003189	r	rudimentary	WT
42892	FBgn0027341	Gfat1	Glutamine:fructose-6-phosphate aminotransferase 1	WT
42892	FBgn0027341	Gfat1	Glutamine:fructose-6-phosphate aminotransferase 1	WT
43296	FBgn0004901	Prat	Phosphoribosylamidotransferase	low eclose
51473	FBgn0001098	Gdh	Glutamate dehydrogenase	WT
51492	FBgn0041194	Prat2	Phosphoribosylamidotransferase 2	WT
52974	FBgn0001142	Gs1	Glutamine synthetase 1	WT
53255	FBgn0001098	Gdh	Glutamate dehydrogenase	WT
57483	FBgn0036663	CG9674	-	WT
57483	FBgn0036663	CG9674	-	WT
57484	FBgn0039071	bb8	big bubble 8	small, glossy
57794	FBgn0037687	CG8132	-	small, rough
60019	FBgn0003189	r	rudimentary	WT
62216	FBgn0261625	GLS	Glutaminase	WT
